# Cell Painting PLUS reveals phenotypic signatures for nephrotoxicity profiling in human RPTEC/TERT1

**DOI:** 10.64898/2026.10.06.756929

**Authors:** Marlene Wedler, Jose M. Muino, Christopher Wolff, Palle Steen Helmke, Gerhard Ecker, Joshua Harrill, Elena von Coburg, Hugo van Kessel, Giulia Callegaro, Bob van de Water, Michael Oelgeschläger, Shu Liu

**Affiliations:** German Centre for the Protection of Laboratory Animals (Bf3R), German Federal Institute for Risk Assessment (BfR), Berlin, Germany; Institute of Biology, Freie Universität Berlin, Berlin, Germany; Screening Unit, Leibniz-Forschungsinstitut für Molekulare Pharmakologie (FMP), Berlin, Germany; University of Vienna, Vienna, Austria, Department of Pharmaceutical Sciences; Corteva Agriscience, Indianapolis, IN, USA; Leiden University, Leiden Academic Centre for Drug Research, Division of Cell Systems and Drug Safety, Leiden, The Netherlands

**Keywords:** nephrotoxicity, Cell Painting PLUS, high-throughput phenotypic profiling, high-content imaging, in vitro screening

## Abstract

Multiplex high-throughput phenotypic profiling offers a cost-effective approach to monitor how chemical perturbations alter cellular morphology, thereby contributing to a mechanistic, human-centred hazard assessment with new approach methodologies in the context of Next Generation Risk Assessment (NGRA). In this study, we employed Cell Painting PLUS (CPP), an expanded high-content imaging assay that adds spatially resolved channels for mitochondria, lysosomes, actin, Golgi, RNA, DNA, and the endoplasmic reticulum, to renal RPTEC/TERT1 cells to evaluate nephrotoxicity. We profiled a set of nephrotoxic agents together with well-annotated reference chemicals encompassing diverse cellular targets to identify specific morphological profiles associated with distinct mechanisms of action (MoAs). Benchmark concentration modelling, correlation analysis, and hierarchical clustering of RPTEC/TERT1 CPP data captured specific morphological signatures of more than 300 tested compounds and enabled discrimination between closely related and opposing phenotypes. Comparison with CPP data generated in bone osteosarcoma U2OS cells highlighted cell-type-specific differences: despite lower overall activity, RPTEC/TERT1 resolved biologically relevant nephrotoxicity-associated phenotypes, highlighting the importance of using physiologically relevant cell models for context-specific phenotypic profiling. Overall, these findings establish RPTEC-based CPP as a valuable phenotypic profiling platform supporting mechanistic nephrotoxicity assessment for integration into NGRA.
