## Supplementary Table 1 for "Cell Painting PLUS reveals phenotypic signatures for nephrotoxicity profiling in human RPTEC/TERT1"

### Sheet: default_1
DTXSID	Compound	Target	Modulation	MS_Identified	MoA_complete	mRNA_Expressed_RPTEC	mRNA_Expressed_U2OS	MoA_curated
DTXSID1057662	LY335979 trihydrochloride	ABCB1	AT	T	ABCB1 Antagonism	T	T	ABCB1 Antagonism
DTXSID90162489	Elacridar	ABCB1	AT	T	ABCB1 Antagonism	T	T	ABCB1 Antagonism
DTXSID0037237	Glybenclamide	ABCB11	AT	T	ABCB11 Antagonism, ABCC8 Antagonism	F	F	ABCB11 Antagonism
DTXSID0040208	Rifamycin SV sodium salt	ABCB11	AT	T	ABCB11 Antagonism, rpoB Antagonism	F	F	ABCB11 Antagonism
DTXSID10328045	Fumitremorgin C	ABCG2	AT	T	ABCG2 Antagonism	F	T	ABCG2 Antagonism
DTXSID20363104	BQCA	CHRM1	A	T	CHRM1 Agonism	F	T	CHRM1 Agonism
DTXSID60157286	Xanomeline	CHRM1	A	T	CHRM1 Agonism, CHRM3 Agonism	F	T	CHRM1 Agonism
DTXSID00883395	Baptitoxine	CHRNA4	A	T	CHRNA4 Agonism, CHRNB2 Agonism	F	T	CHRNA4 Agonism
DTXSID701010180	Sazetidine A hydrochloride	CHRNA4	A	T	CHRNA4 Agonism	F	T	CHRNA4 Agonism
DTXSID8022612	Anisotropine methylbromide	CHRM1	AT	T	CHRM1 Antagonism	F	T	CHRM1 Antagonism
DTXSID2044214	Tiotropium bromide	CHRM3	AT	T	CHRM3 Antagonism	T	T	CHRM3 Antagonism
DTXSID3048289	Solifenacin	CHRM3	AT	T	CHRM3 Antagonism	T	T	CHRM3 Antagonism
DTXSID6044692	Scopolamine hydrochloride	CHRM2	AT	T	CHRM1 Antagonism, CHRM2 Antagonism, CHRM3 Antagonism	F	F	CHRM2 Antagonism
DTXSID0045674	AF-DX 116	CHRM2	AT	T	CHRM2 Antagonism	F	F	CHRM2 Antagonism
DTXSID3023471	Physostigmine	ACHE	AT	T	ACHE Antagonism, BCHE Antagonism	F	T	ACHE Antagonism
DTXSID6024046	Paraoxon	ACHE	AT	T	ACHE Antagonism	F	T	ACHE Antagonism
DTXSID0020232	Caffeine	ADORA2A	AT	T	ADORA2A Antagonism, ADORA1 Antagonism, ADORA2B Antagonism	F	T	ADORA2A Antagonism
DTXSID60872447	8-[(1E)-3-Chlorostyryl]caffeine	ADORA2A	AT	T	ADORA2A Antagonism, MAOB Antagonism	F	T	ADORA2A Antagonism
DTXSID7045788	Naphazoline hydrochloride	ADRA1A	A	T	ADRA1A Agonism	F	T	ADRA1A Agonism
DTXSID5023295	(-)-Methyldopa	ADRA2A	A	T	ADRA2A Agonism	F	T	ADRA2A Agonism
DTXSID6045666	Guanabenz	ADRA2A	A	T	ADRA2A Agonism	F	T	ADRA2A Agonism
DTXSID30964383	DL-Dobutamine hydrochloride	ADRB1	A	T	ADRB1 Agonism	F	T	ADRB1 Agonism
DTXSID7022833	Clenbuterol	ADRB2	A	T	ADRB2 Agonism	T	T	ADRB2 Agonism
DTXSID8045515	Bambuterol hydrochloride	ADRB2	A	T	ADRB2 Agonism	T	T	ADRB2 Agonism
DTXSID0021179	Practolol	ADRB1	AT	T	ADRB1 Antagonism	F	T	ADRB1 Antagonism
DTXSID2022674	Betaxolol	ADRB1	AT	T	ADRB1 Antagonism	F	T	ADRB1 Antagonism
DTXSID3047504	Timolol maleate salt	ADRB1	AT	T	ADRB1 Antagonism	F	T	ADRB1 Antagonism
DTXSID0020862	3-Methylcholanthrene	AHR	A	T	AHR Agonism	T	T	AHR Antagonism
DTXSID8030423	5,6-Benzoflavone	AHR	A	T	AHR Agonism	T	T	AHR Antagonism
DTXSID4046654	Fidarestat	AKR1B1	AT	T	AKR1B1 Antagonism	T	T	AKR1B1 Antagonism
DTXSID80149365	Zopolrestat	AKR1B1	AT	T	AKR1B1 Antagonism	T	T	AKR1B1 Antagonism
DTXSID30227001	5-Chloro-N2-[2-methoxy-4-[4-(4-methyl-1-piperazinyl)-1-piperidinyl]phenyl]-N4-[2-[(1-methylethyl)sulfonyl]phenyl]-2,4-pyrimidinediamine	ALK	AT	T	ALK Antagonism	F	T	ALK Antagonism
DTXSID50154840	Alectinib	ALK	AT	T	ALK Antagonism	F	T	ALK Antagonism
DTXSID10725373	Ceritinib	ALK	AT	T	ALK Antagonism, INSR Antagonism	F	T	ALK Antagonism, INSR Antagonism
DTXSID8023551	Ramipril	ACE	AT	T	ACE Antagonism	F	T	ACE Antagonism
DTXSID6023735	Valsartan	AGTR1	A	T	AGTR1 Agonism	F	F	AGTR1 Antagonism
DTXSID0023169	Irbesartan	AGTR1	A/AT	T	AGTR1 Antagonism, AGTR1 Agonism	F	F	AGTR1 Antagonism
DTXSID7044217	Eprosartan mesylate	AGTR1	AT	T	AGTR1 Antagonism	F	F	AGTR1 Antagonism
DTXSID9045924	Olmesartan medoxomil	AGTR1	AT	T	AGTR1 Antagonism	F	F	AGTR1 Antagonism
DTXSID7047776	Proguanil hydrochloride	DHFR	AT	T	DHFR Antagonism	T	T	DHFR Antagonism
DTXSID9021217	Pyrimethamine	DHFR	AT	T	DHFR Antagonism	T	T	DHFR Antagonism
DTXSID50431325	Vidofludimus	DHODH	AT	T	DHODH Antagonism	T	T	DHODH Antagonism
DTXSID9023201	Leflunomide	DHODH	AT	T	DHODH Antagonism	T	T	DHODH Antagonism
DTXSID0046482	Raltitrexed	TYMS	AT	T	TYMS Antagonism	T	T	TYMS Antagonism
DTXSID2020634	5-Fluorouracil	TYMS	AT	T	TYMS Antagonism	T	T	TYMS Antagonism
DTXSID3023340	Mycophenolate mofetil	IMPDH1	AT	T	IMPDH1 Antagonism	T	T	IMPDH1 Antagonism
DTXSID4041070	Mycophenolic acid	IMPDH1	AT	T	IMPDH1 Antagonism, IMPDH2 Antagonism	T	T	IMPDH1 Antagonism
DTXSID1033664	17-Methyltestosterone	AR	A	T	AR Agonism	T	T	AR Agonism
DTXSID9036515	Testosterone propionate	AR	A	T	AR Agonism	T	T	AR Agonism
DTXSID5020366	Cyproterone acetate	AR	AT	T	AR Antagonism	T	T	AR Antagonism
DTXSID8033562	Hydroxyflutamide	AR	A/AT	T	AR Antagonism, AR Agonism	T	T	AR Antagonism
DTXSID30145539	Alisertib	AURKA	AT	T	AURKA Antagonism	T	T	AURKA Antagonism
DTXSID60239430	ENMD-2076	AURKA	AT	T	AURKA Antagonism	T	T	AURKA Antagonism
DTXSID00186833	ZM-447439	AURKB	AT	T	AURKB Antagonism	T	T	AURKB Antagonism
DTXSID60222584	AZD-1152HQPA	AURKB	AT	T	AURKB Antagonism	T	T	AURKB Antagonism
DTXSID00168472	Lixivaptan	AVPR2	AT	T	AVPR2 Antagonism	F	T	AVPR2 Antagonism
DTXSID8057641	Mozavaptan	AVPR2	AT	T	AVPR2 Antagonism	F	T	AVPR2 Antagonism
DTXSID2020713	Hydrochlorothiazide	CA1	AT	T	CA2 Antagonism, CA1 Antagonism	F	F	CA1 Antagonism
DTXSID7022544	Acetazolamide	CA1	AT	T	CA2 Antagonism, CA1 Antagonism, CA9 Antagonism, CA12 Antagonism, CA14 Antagonism, CA4 Antagonism, CA7 Antagonism, CA5A Antagonism, CA3 Antagonism, CA6 Antagonism, CA5B Antagonism, CAR13 Antagonism, CA13 Antagonism, CAR15 Antagonism, CA2 Agonism	F	F	CA1 Antagonism
DTXSID3046792	Cinacalcet hydrochloride	CASR	A	T	CASR Agonism	T	T	CASR Agonism
DTXSID2046092	Devazepide	CCKAR	AT	T	CCKAR Antagonism	F	T	CCKAR Antagonism
DTXSID50152604	Dexloxiglumide	CCKAR	AT	T	CCKAR Antagonism	F	T	CCKAR Antagonism
DTXSID30175553	Purvalanol A	CDK2	AT	T	CDK2 Antagonism, CDK5 Antagonism	T	T	CDK2 Antagonism
DTXSID50648017	3-(1H-Imidazol-4-ylmethylene)-5-methoxy-1,3-dihydro-2H-indol-2-one	CDK2	AT	T	CDK1 Antagonism, CDK2 Antagonism	T	T	CDK2 Antagonism
DTXSID50238417	Rabusertib	CHEK1	AT	T	CHEK1 Antagonism	T	T	CHEK1 Antagonism
DTXSID50407444	alsterpaullone	GSK3B	AT	T	GSK3B Antagonism, CDK2 Antagonism	T	T	CDKs, GSK3B Antagonism
DTXSID90182349	3-(2,4-dichlorophenyl)-4-(1-methyl-1H-indol-3-yl)-1H-Pyrrole-2,5-dione	GSK3B	AT	T	GSK3B Antagonism, CDK2 Antagonism	T	T	CDKs, GSK3B Antagonism
DTXSID20196671	Obeticholic acid	GPBAR1	A	T	GPBAR1 Agonism, NR1H4 Agonism	T	T	GPFXR1 Agonism
DTXSID2020260	Chenodeoxycholic acid	GPBAR1	A	T	GPBAR1 Agonism, NR1H4 Agonism	T	T	GPFXR1 Agonism
DTXSID4040684	Mevastatin	HMGCR	AT	T	HMGCR Antagonism	T	T	HMGCR Antagonism
DTXSID5020784	Lovastatin	HMGCR	AT	T	HMGCR Antagonism	T	T	HMGCR Antagonism
DTXSID2045496	Naftifine hydrochloride	SQLE	AT	T	SQLE Antagonism	T	T	SQLE Antagonism
DTXSID2048589	Butenafine hydrochloride	SQLE	AT	T	SQLE Antagonism	T	T	SQLE Antagonism
DTXSID20180873	Torcetrapib	CETP	AT	T	CETP Antagonism	F	F	CETP Antagonism
DTXSID90236452	Anacetrapib	CETP	AT	T	CETP Antagonism	F	F	CETP Antagonism
DTXSID60220464	Taranabant	CNR1	AT	T	CNR1 Antagonism	T	F	CNR1 Antagonism
DTXSID3023685	Tolcapone	COMT	AT	T	COMT Antagonism	T	T	COMT Antagonism
DTXSID5046439	Entacapone	COMT	AT	T	COMT Antagonism	T	T	COMT Antagonism
DTXSID2020557	Ellagic acid	CSNK2A1	AT	T	CSNK2A1 Antagonism	T	T	CSNK2A1 Antagonism
DTXSID40143602	Silmitasertib	CSNK2A1	AT	T	CSNK2A1 Antagonism, CSNK2A2 Antagonism, CSNK2B Antagonism	T	T	CSNK2A1 Antagonism
DTXSID2044131	Sulfaphenazole	CYP2C9	AT	T	CYP2C9 Antagonism	F	F	CYP2C9 Antagonism
DTXSID4023670	Ticrynafen	CYP2C9	AT	T	CYP2C9 Antagonism	F	F	CYP2C9 Antagonism
DTXSID6049066	Posaconazole	CYP3A4	AT	T	CYP3A4 Antagonism, ERG11 Antagonism, ABCB1 Antagonism	F	F	CYP3A4 Antagonism, ERG11 Antagonism, ABCB1 Antagonism
DTXSID5046485	Voriconazole	CYP3A4	AT	T	CYP3A4 Antagonism, ERG11 Antagonism, CYP2C9 Antagonism, CYP2C19 Antagonism	F	F	CYP3A4 Antagonism, ERG11 Antagonism, CYP2C9 Antagonism, CYP2C19 Antagonism
DTXSID8022828	Cladribine	RRM1	AT	T	RRM1 Antagonism	T	T	RRM1 Antagonism
DTXSID1045952	Topotecan hydrochloride	TOP1	AT	T	TOP1 Antagonism	T	T	TOP1 Antagonism
DTXSID60929485	Irinotecan hydrochloride trihydrate	TOP1	AT	T	TOP1 Antagonism	T	T	TOP1 Antagonism
DTXSID8023638	Teniposide	TOP2A	AT	T	TOP2A Antagonism	T	T	TOP2A Antagonism
DTXSID5046772	Rotigotine	DRD2	A	T	DRD2 Agonism	F	T	DRD2 Agonism
DTXSID9045687	Raclopride	DRD2	AT	T	DRD2 Antagonism	F	T	DRD2 Antagonism
DTXSID0023377	Nomifensine	SLC6A3	AT	T	SLC6A3 unknown, SLC6A3 Antagonism, SLC6A2 Antagonism, SLC6A4 Antagonism	F	F	SLC6A3 Antagonism
DTXSID50904746	Sitagliptin phosphate monohydrate	DPP4	AT	T	DPP4 Antagonism, DPP8 Antagonism, DPP9 Antagonism, DPP7 Antagonism, FAP Antagonism	T	T	DPP4 Antagonism
DTXSID7048580	Saxagliptin	DPP4	AT	T	DPP4 Antagonism	T	T	DPP4 Antagonism
DTXSID4046282	Ambrisentan	EDNRA	AT	T	EDNRA Antagonism	T	T	EDNRA Antagonism
DTXSID7046627	Bosentan	EDNRA	AT	T	EDNRA Antagonism, EDNRB Antagonism	T	T	EDNRA Antagonism
DTXSID20435153	AUDA	EPHX2	AT	T	EPHX2 Antagonism	T	T	EPHX2 Antagonism
DTXSID3062366	1,3-Dicyclohexylurea	EPHX2	AT	T	EPHX2 Antagonism	T	T	EPHX2 Antagonism
DTXSID0021460	Zearalenone	ESR1	A	T	ESR1 Agonism	F	T	ESR1 Agonism
DTXSID7022382	Dienestrol	ESR1	A	T	ESR1 Agonism	F	T	ESR1 Agonism
DTXSID2021367	Toremifene citrate	ESR1	AT	T	ESR1 Antagonism	F	T	ESR1 Antagonism
DTXSID00648906	N-Phenyl-4-(3-quinolinylmethyl)-1-piperidinecarboxamide	FAAH	AT	T	FAAH Antagonism	T	T	FAAH Antagonism
DTXSID70203046	URB-597	FAAH	AT	T	FAAH Antagonism, LOC100911581 Antagonism, MGLL Antagonism	T	T	FAAH Antagonism
DTXSID00648885	3-(4-((2-Methylphenyl)ethynyl)phenyl)propanoic acid	FFAR1	A	T	FFAR1 Agonism	F	F	FFAR1 Agonism
DTXSID70237088	4-(((3-phenoxyphenyl)methyl)amino)-Benzenepropanoic acid	FFAR1	A	T	FFAR1 Agonism	F	F	FFAR1 Agonism
DTXSID60215294	Brivanib	FGFR1	AT	T	FGFR1 Antagonism, KDR Antagonism, FLT1 Antagonism	T	T	FGFR1 Antagonism
DTXSID80145887	AZD-4547	FGFR1	AT	T	FGFR1 Antagonism, FGFR2 Antagonism, FGFR4 Antagonism	T	T	FGFR1 Antagonism
DTXSID10196488	Motesanib	FLT1	AT	T	FLT1 Antagonism, KDR Antagonism, KIT Antagonism, PDGFRB Antagonism	F	T	FLT1 Antagonism
DTXSID90416176	ZM 306416	FLT1	AT	T	FLT1 Antagonism	F	T	FLT1 Antagonism
DTXSID60359965	TCS 359	FLT3	AT	T	FLT3 Antagonism	F	F	FLT3 Antagonism
DTXSID90172927	Lonafarnib	FNTA	AT	T	FNTA Antagonism, CHURC1-FNTB Antagonism	T	T	FNTA Antagonism
DTXSID20182175	GW 4064	NR1H4	A	T	NR1H4 Agonism	T	T	FXR Agonism
DTXSID90978825	Turofexorate isopropyl	NR1H4	A	T	NR1H4 Agonism	T	T	FXR Agonism
DTXSID0023323	Miglitol	GAA	AT	T	MGAM Antagonism, GAA Antagonism, SI Antagonism	T	T	GAA, MGAM, SUIS
DTXSID8046034	Acarbose	GAA	AT	T	MGAM Antagonism, GAA Antagonism, SI Antagonism	T	T	GAA, MGAM, SUIS
DTXSID5023293	Methsuximide	CACNA1G	AT	T	CACNA1G Antagonism	F	T	CACNA1G Antagonism
DTXSID7023019	Ethosuximide	CACNA1G	AT	T	CACNA1G Antagonism	F	T	CACNA1G Antagonism
DTXSID7023510	Primidone	GABRA1	AT	T	GABRA1 Antagonism	F	T	GABRA1 Antagonism
DTXSID7045605	Picrotoxin	GABRA1	AT	T	GABRA1 Antagonism	F	T	GABRA1 Antagonism
DTXSID2044218	Tiagabine hydrochloride	SLC6A1	AT	T	SLC6A1 Antagonism	T	T	SLC6A1 Antagonism
DTXSID40365165	(R)-(-)-Nipecotic acid	SLC6A1	AT	T	SLC6A1 Antagonism	T	T	SLC6A1 Antagonism
DTXSID7049009	Leuprolide acetate	GNRHR	A	T	GNRHR Agonism	F	F	GNRHR Agonism
DTXSID8075417	4-Hydroxy-2-quinolinecarboxylic acid	GPR35	A	T	GPR35 Agonism	T	T	GPR35 Agonism
DTXSID9048984	Pamoic acid	GPR35	A	T	GPR35 Agonism	T	T	GPR35 Agonism
DTXSID3045647	Desoximetasone	GR	A	T	GR Agonism	T	T	GR Agonism
DTXSID0022858	Cortisone acetate	GR	A	T	GR Agonism	T	T	GR Agonism
DTXSID4021185	Prednisone	GR	A	T	GR Agonism	T	T	GR Agonism
DTXSID3020384	Dexamethasone	GR	A	T	GR Agonism, NR1I2 Agonism, ABCB1 Antagonism	T	T	GR Agonism
DTXSID40662767	3-((2-Methyl-1,3-thiazol-4-yl)ethynyl)pyridine hydrochloride (1:1)	GRM5	AT	T	GRM5 Antagonism	F	T	GRM5 Antagonism
DTXSID2044268	Cetirizine hydrochloride (1:2)	HRH1	AT	T	HRH1 Antagonism	T	T	HRH1 Antagonism
DTXSID9023542	Pyrilamine	HRH1	AT	T	HRH1 Antagonism	T	T	HRH1 Antagonism
DTXSID2023224	Loratadine	HRH1	AT	T	HRH1 Antagonism, KCNH2 Antagonism	T	T	HRH1 Antagonist, KCNH2 Antagonist
DTXSID5023039	Famotidine	HRH2	AT	T	HRH2 Antagonism	F	T	HRH2 Antagonism
DTXSID5023376	Nizatidine	HRH2	AT	T	HRH2 Antagonism	F	T	HRH2 Antagonism
DTXSID5046801	Mizolastine	KCNH2	AT	T	KCNH2 Antagonism	F	T	KCNH2 Antagonism
DTXSID5046352	Tanespimycin	HSP90AB1	AT	T	HSP90AB1 Antagonism, HSP90AA1 Antagonism	T	T	HSP90AB1 Antagonism
DTXSID4023202	Letrozole	CYP19A1	AT	T	CYP19A1 Antagonism	F	T	CYP19A1 Antagonism
DTXSID8022589	Aminoglutethimide	CYP19A1	A/AT	T	CYP19A1 Antagonism, CYP19A1 Agonism	F	T	CYP19A1 Antagonism
DTXSID2023567	Rofecoxib	PTGS1	AT	T	PTGS1 Antagonism, PTGS2 Antagonism	T	T	PTGS1 Antagonism
DTXSID1045118	Oxaprozin	PTGS1	AT	T	SLC22A6 Antagonism, PTGS1 Antagonism	T	T	SLC22A6 Antagonism
DTXSID5023243	Mefenamic acid	PTGS1	AT	T	SLC22A6 Antagonism, PTGS2 Antagonism, PTGS1 Antagonism	T	T	SLC22A6 Antagonism
DTXSID0021256	Sulfasalazine	PTGS2	AT	T	ABCG2 Antagonism, ALOX5 Antagonism, PTGS2 Antagonism	F	T	ABCG2 Antagonism
DTXSID1020803	Meloxicam	PTGS2	AT	T	PTGS2 Antagonism	F	T	PTGS2 Antagonism
DTXSID9021136	4-Butyl-1,2-diphenyl-3,5-Pyrazolidinedione	PTGS2	AT	T	PTGS2 Antagonism	F	T	PTGS2 Antagonism
DTXSID50169378	Varespladib	PLA2G2A	AT	T	PLA2G2A Antagonism	F	F	PLA2G2A Antagonism
DTXSID80167706	LY311727	PLA2G2A	AT	T	PLA2G2A Antagonism	F	F	PLA2G2A Antagonism
DTXSID501016118	Eptifibatide acetate (1:1)	ITGB3	AT	T	ITGB3 Antagonism	T	T	ITGB3 Antagonism
DTXSID5048635	Tirofiban hydrochloride monohydrate	ITGB3	AT	T	ITGB3 Antagonism, ITGA2B Antagonism	T	T	ITGB3 Antagonism
DTXSID00155403	BMS-911543	JAK2	AT	T	JAK2 Antagonism	T	T	JAK2 Antagonism
DTXSID9023590	Sparfloxacin	KCNH2	AT	T	KCNH2 Antagonism	F	T	KCNH2 Antagonism
DTXSID5023746	Zafirlukast	CYSLTR1	AT	T	CYSLTR1 Antagonism	F	F	CYSLTR1 Antagonism
DTXSID5022437	Nordihydroguaiaretic acid	ALOX5	AT	T	ALOX5 Antagonism, ALOX15 Antagonism, ALOX12 Antagonism	F	T	ALOX5 Antagonism
DTXSID10188989	Balicatib	CTSK	AT	T	CTSK Antagonism	T	T	CTSK Antagonism
DTXSID40209075	Odanacatib	CTSK	AT	T	CTSK Antagonism	T	T	CTSK Antagonism
DTXSID2048294	Lazabemide	MAOB	AT	T	MAOB Antagonism	T	T	MAOB Antagonism
DTXSID0044024	PD 0325901	MAP2K1	AT	T	MAP2K1 Antagonism	T	T	MAP2K1 Antagonism
DTXSID3048944	Selumetinib	MAP2K1	AT	T	MAP2K1 Antagonism	T	T	MAP2K1 Antagonism
DTXSID40168416	PD 98059	MAPK1	AT	T	MAPK1 Antagonism	T	T	MAPK1 Antagonism
DTXSID7041120	SB 202190	MAPK1	AT	T	MAPK1 Antagonism, MAPK14 Antagonism	T	T	MAPK1 Antagonism
DTXSID701010192	3-(2-(Pyridin-4-yl)ethyl)-1H-indole	MAPK14	AT	T	MAPK14 Antagonism	T	T	MAPK14 Antagonism
DTXSID20152499	Dabrafenib	BRAF	AT	T	BRAF Antagonism	T	T	BRAF Antagonism
DTXSID50238710	Vemurafenib	BRAF	AT	T	BRAF Antagonism	T	T	BRAF Antagonism
DTXSID90904689	Lapatinib ditosylate hydrate	EGFR	AT	T	EGFR Antagonism	T	T	EGFR Antagonism
DTXSID20429552	SU11274	MET	AT	T	MET Antagonism	T	T	MET Antagonism
DTXSID50145278	BMS-777607	MET	AT	T	MET Antagonism	T	T	MET Antagonism
DTXSID001016094	Ilomastat hydrate (2:1)	MMP1	AT	T	MMP2 Antagonism, MMP1 Antagonism, MMP9 Antagonism	T	T	MMP1 Antagonism
DTXSID1045405	Doxycycline hydrochloride	MMP1	AT	T	MMP1 Antagonism	T	T	MMP1 Antagonism
DTXSID2023062	Fludrocortisone acetate	NR3C2	A	T	MR Agonism	T	T	MR Agonism
DTXSID2046094	Eplerenone	NR3C2	AT	T	MR Agonism, MR Antagonism	T	T	MR Agonism
DTXSID301020703	NK-252	NFE2L2	A	T	NFE2L2 Agonism	T	T	NFE2L2 Agonism
DTXSID9023041	Felbamate	GRIN2B	AT	T	GRIN2B Antagonism	T	T	GRIN2B Antagonism
DTXSID5045174	Memantine	GRIN1	AT	T	GRIN1 Antagonism, GRIN3A Antagonism, GRIN2A Antagonism	F	F	GRIN1 Antagonism
DTXSID8047397	Venlafaxine hydrochloride	SLC6A2	AT	T	SLC6A4 Antagonism, SLC6A2 Antagonism	F	F	SLC6A4 Antagonism
DTXSID9046443	Duloxetine hydrochloride	SLC6A4	A	T	SLC6A4 Agonism	F	T	SLC6A4 Agonism
DTXSID2044266	Atomoxetine hydrochloride	SLC6A2	A	T	SLC6A2 Agonism	F	F	SLC6A2 Agonism
DTXSID7045029	Maprotiline	SLC6A2	A	T	SLC6A2 Agonism	F	F	SLC6A2 Agonism
DTXSID00110037	Nisoxetine hydrochloride	SLC6A2	AT	T	SLC6A2 Antagonism	F	F	SLC6A2 Antagonism
DTXSID30183638	7-Nitroindazole	NOS1	AT	T	NOS1 Antagonism	T	T	NOS1 Antagonism
DTXSID2042696	N-omega-Nitro-L-arginine	NOS1	AT	T	NOS1 Antagonism, NOS2 Antagonism, NOS3 Antagonism	T	T	NOS1, NOS2 Antagonism
DTXSID7045780	Tilarginine acetate	NOS2	AT	T	NOS1 Antagonism, NOS2 Antagonism, NOS3 Antagonism	F	T	NOS1, NOS2 Antagonism
DTXSID60369423	3,5,7,8-Tetrahydro-2-[4-(trifluoromethyl)phenyl]-4H-thiopyrano[4,3-d]pyrimidin-4-one	PARP1	AT	T	PARP1 Antagonism, TNKS2 Antagonism, TNKS Antagonism, PARP2 Antagonism	T	T	PARP1 Antagonism
DTXSID9022603	Amrinone	PDE3A	AT	T	PDE3A Antagonism	T	T	PDE3A Antagonism
DTXSID9045132	Cilostazol	PDE3A	AT	T	PDE3A Antagonism	T	T	PDE3A Antagonism
DTXSID10274351	6,7-Dimethyl-2-phenylquinoxaline	PDGFRB	AT	T	PDGFRB Antagonism	F	T	PDGFRB Antagonism
DTXSID50436572	Akt inhibitor VIII	AKT1	AT	T	AKT1 Antagonism, AKT2 Antagonism	T	T	AKT1 Antagonism
DTXSID60239551	GSK-690693	AKT1	AT	T	AKT1 Antagonism	T	T	AKT1 Antagonism
DTXSID5023582	Sirolimus	FKBP1A	AT	T	FKBP1A Antagonism, MTOR Antagonism	T	T	FKBP1A Antagonism
DTXSID5046354	Tacrolimus	FKBP1A	AT	T	FKBP1A Antagonism	T	T	FKBP1A Antagonism
DTXSID001020704	AZD 8055	MTOR	AT	T	MTOR Antagonism	T	T	MTOR Antagonism
DTXSID0040599	Everolimus	MTOR	AT	T	MTOR Antagonism	T	T	MTOR Antagonism
DTXSID00155842	Taselisib	PIK3CA	AT	T	PIK3CA Antagonism	T	T	PIK3CA Antagonism
DTXSID50241486	Buparlisib	PIK3CA	AT	T	PIK3CA Antagonism	T	T	PIK3CA Antagonism
DTXSID8020331	Ciprofibrate	PPARA	A	T	PPARA Agonism	T	T	PPARA Agonism
DTXSID8041030	Fenofibric acid	PPARA	A	T	PPARA Agonism, PPARG Agonism, PPARD Agonism	T	T	PPARA Agonism
DTXSID0040757	Ciglitizone	PPARG	A	T	PPARG Agonism	T	T	PPARG Agonism
DTXSID7037131	Rosiglitazone	PPARG	A/AT	T	PPARG Agonism, PPARA Agonism, PPARD Agonism, PPARG Antagonism	T	T	PPARG Agonism
DTXSID7046465	Drospirenone	PGR	A	T	PGR Agonism	F	F	PR Agonism
DTXSID9023380	Norethindrone	PGR	A	T	PGR Agonism	F	F	PR Agonism
DTXSID00168775	Ruboxistaurin	PRKCB	AT	T	PRKCB Antagonism	T	T	PRKCB Antagonism
DTXSID5044029	Enzastaurin	PRKCB	AT	T	PRKCB Antagonism	T	T	PRKCB Antagonism
DTXSID5023669	Ticlopidine	CYP2B6	AT	T	CYP2B6 Antagonism, CYP2C19 Antagonism	T	F	P2RY12 Antagonism
DTXSID601016080	Clopidogrel bisulfate	CYP2B6	AT	T	P2RY12 Antagonism, CYP2B6 Antagonism	T	F	P2RY12 Antagonism
DTXSID5040758	AM580	RARA	A	T	RARA Agonism	T	T	RARA Agonism
DTXSID6040743	4-(2-(5,6,7,8-Tetrahydro-5,5,8,8-tetramethyl-2-naphthenyl)-1E-propen-1-yl)benzoic acid	RARA	A	T	RARA Agonism, RARB Agonism, RARG Agonism	T	T	RARA Agonism
DTXSID1045615	Fasudil hydrochloride	ROCK1	AT	T	ROCK2 Antagonism, ROCK1 Antagonism, PRKACA Antagonism	T	T	ROCK1 Antagonism
DTXSID3042635	Y 27632 dihydrochloride	ROCK1	AT	T	ROCK1 Antagonism, ROCK2 Antagonism	T	T	ROCK1 Antagonism
DTXSID50234631	Ponesimod	S1PR1	A	T	S1PR1 Agonism	T	T	S1PR1 Agonism
DTXSID6045537	Ajmaline	SCN5A	AT	T	SCN5A Antagonism	F	T	SCN5A Antagonism
DTXSID8023054	Flecainide	SCN5A	AT	T	SCN5A Antagonism	F	T	SCN5A Antagonism
DTXSID7023354	Naratriptan	HTR1D	A	T	HTR1D Agonism, HTR1B Agonism	T	T	HTR1D Agonism
DTXSID7049059	9-Hydroxy-risperidone	HTR2A	A	T	HTR2A Agonism	F	T	HTR2A Agonism
DTXSID40896823	1-(3-Chlorophenyl)piperazine hydrochloride	HTR2B	A	T	HTR2B Agonism	F	T	HTR2B Agonism
DTXSID2022707	Buspirone	HTR1A	A	T	HTR1A Agonism	F	F	HTR1A Agonism
DTXSID90232813	Gepirone	HTR1A	A	T	HTR1A Agonism	F	F	HTR1A Agonism
DTXSID50904761	Tegaserod maleate	HTR4	A	T	HTR4 Agonism	F	F	HTR4 Agonism
DTXSID20162937	Rizatriptan benzoate	HTR1D	AT	T	HTR1D Antagonism	T	T	HTR1D Antagonism
DTXSID9042594	Ritanserin	HTR2A	AT	T	HTR2A Antagonism	F	T	HTR2A Antagonism
DTXSID8023393	Ondansetron	HTR3A	AT	T	HTR3A Antagonism, HTR3B Antagonism	F	T	HTR3A Antagonism
DTXSID20167467	WAY 100635	HTR1A	AT	T	HTR1A Antagonism	F	F	HTR1A Antagonism
DTXSID1044225	Almotriptan Malate	HTR1B	A/AT	T	HTR1B Agonism, HTR1B Antagonism	F	F	HTR1B Antagonism
DTXSID8045933	Zolmitriptan	HTR1B	AT	T	HTR1B Antagonism	F	F	HTR1B Antagonism
DTXSID40236689	Vismodegib	SHH	AT	T	SHH Antagonism, SMO Antagonism	T	F	SHH Antagonism
DTXSID2020929	Niacinamide	SIRT1	AT	T	SIRT1 Antagonism, SIRT2 Antagonism	T	T	SIRT1 Antagonism
DTXSID40390573	Cambinol	SIRT1	AT	T	SIRT1 Antagonism, SIRT2 Antagonism	T	T	SIRT1 Antagonism
DTXSID30194926	AK-7	SIRT2	AT	T	SIRT2 Antagonism	T	T	SIRT2 Antagonism
DTXSID2047436	Glycocholic acid	SLC10A1	AT	T	SLC10A1 Antagonism, SLCO1A1 Antagonism	F	T	SLC10A1 Antagonism
DTXSID9023621	Sulfobromophthalein	SLC10A1	AT	T	SLC10A1 Antagonism, SLCO1A1 Antagonism, SLCO1B1 Antagonism	F	T	SLC10A1 Antagonism
DTXSID3045011	Tetrabutylammonium	SLC22A1	AT	T	SLC22A1 Antagonism	F	T	SLC22A1 Antagonism
DTXSID401010181	Vactosertib	TGFBR1	AT	T	TGFBR1 Antagonism	T	T	TGFBR1 Antagonism
DTXSID60438042	SD-208	TGFBR1	AT	T	TGFBR1 Antagonism	T	T	TGFBR1 Antagonism
DTXSID7040603	Resiquimod	TLR7	A	T	TLR7 Agonism, TLR8 Agonism	F	F	TLR7 Agonism
DTXSID7041047	Imiquimod	TLR7	A	T	TLR7 Agonism, TLR8 Agonism	F	F	TLR7 Agonism
DTXSID3040647	Dexrazone	TOP2A	AT	T	TOP2A catalytic Antagonism	T	T	TOP2A catalytic Antagonism
DTXSID301010188	Cyclic Pifithrin-alpha hydrobromide	TP53	AT	T	TP53 Antagonism	T	T	TP53 Antagonism
DTXSID5021209	6-Propyl-2-thiouracil	TPO	AT	T	TPO Antagonism	F	T	TPO Antagonism
DTXSID1024835	3-Phenylprop-2-enal	TRPA1	A	T	TRPA1 Agonism	F	T	TRPA1 Agonism
DTXSID9020241	Capsaicin	TRPV1	A	T	TRPV1 Agonism	T	T	TRPV1 Agonism
DTXSID20160852	Capsazepine	TRPM8	AT	T	TRPM8 Antagonism, TRPV1 Antagonism, TRPV1 Agonism	T	T	TRPM8 Antagonism
DTXSID90432997	BCTC	TRPM8	AT	T	TRPM8 Antagonism, TRPV1 Antagonism	T	T	TRPM8 Antagonism
DTXSID3026726	Citronellol	TRPV1	AT	T	TRPV1 Antagonism	T	T	TRPV1 Antagonism
DTXSID20206906	A-425619	TRPV1	AT	T	TRPV1 Antagonism	T	T	TRPV1 Antagonism
DTXSID90216178	AMG-517	TRPV1	AT	T	TRPV1 Antagonism	T	T	TRPV1 Antagonism
DTXSID10388124	Monastrol	KIF11	AT	T	KIF11 Antagonism	T	T	KIF11 Antagonism
DTXSID4040682	Mebendazole	TUBA1A	AT	T	TUBA1A Antagonism	T	T	TUBA1A Antagonism
DTXSID5024845	Colchicine	TUBA1A	AT	T	TUBA1A Antagonism, TUBB Antagonism, TUBA4A Antagonism, TUBB2A Antagonism, TUBA1B Antagonism, TUBB3 Antagonism, TUBB4A Antagonism, TUBB4B Antagonism, TUBB1 Antagonism, TUBB6 Antagonism, TUBA1C Antagonism, TUBA3E Antagonism, TUBA3D Antagonism, TUBB8 Antagonism, TUBB2B Antagonism, ABCB1 Antagonism	T	T	TUBA1A Antagonism
DTXSID7040152	Arbutin	TYR	AT	T	TYR Antagonism	F	F	TYR Antagonism
DTXSID2022541	Acenocoumarol	VKORC1	AT	T	VKORC1 Antagonism	T	T	VKORC1 Antagonism
DTXSID8021729	Dicumarol	VKORC1	AT	T	VKORC1 Antagonism	T	T	VKORC1 Antagonism
DTXSID6021244	Rifampicin	NR1I2	A	T	NR1I2 Agonism, SLCO1B1 Antagonism, CYP3A4 Agonism, SLCO1B3 Antagonism, SLCO1A2 Antagonism, rpoB Antagonism	F	T	NR1I2 Agonism
DTXSID7045998	Rifaximin	NR1I2	A	T	NR1I2 Agonism, rpoB Antagonism	F	T	NR1I2 Agonism
DTXSID0021123	Phenobarbital sodium	NR1I3	A	T	NR1I3 Agonism	F	T	NR1I3 Agonism
DTXSID4040761	CITCO	NR1I3	A	T	NR1I3 Agonism	F	T	NR1I3 Agonism
DTXSID60457819	3-(4-Chlorophenyl)-N-[(4-chlorophenyl)sulfonyl]-4,5-dihydro-N?-methyl-4-phenyl-1H-pyrazole-1-carboximidamide	CNR1	AT	F	CNR1 Antagonism	T	F	CNR1 Antagonism
DTXSID1037197	Captopril	ACE	AT	F	ACE Antagonism	F	T
DTXSID6046422	Droxidopa	ADRA1A	A	F	ADRA1A Agonism	F	T
DTXSID5023378	Norepinephrine	ADRA1A	A	F	ADRA1A Agonism, ADRA2A Agonism, ADRB1 Agonism, ADRB3 Agonism, ADRA2B Agonism, ADRA2C Agonism, ADRA1D Agonism, ADRA1B Agonism	F	T
DTXSID9023752	Zileuton	ALOX5	AT	F	ALOX5 Antagonism, ALOX5 Agonism	F	T
DTXSID0042668	Zoledronate	FDPS	AT	F	FDPS Antagonism, GGPS1 Antagonism	T	T
DTXSID3025253	Ergotamine D-tartrate	HTR1D	A	F	HTR1D Agonism	T	T
DTXSID3041112	Rasagiline	MAOB	AT	F	MAOB Antagonism	T	T
DTXSID8036732	Sulforaphane	NFE2L2	A	F	NFE2L2 Agonism, CRYZ Agonism, NQO1 Agonism	T	T
DTXSID5040964	Aminoguanidine	NOS2	AT	F	NOS2 Antagonism	F	T
DTXSID90188922	3-Aminobenzamide	PARP1	AT	F	PARP1 Antagonism	T	T
DTXSID4040686	Naproxen	PTGS1	AT	F	PTGS1 Antagonism, PTGS2 Antagonism	T	T
DTXSID6025438	Hydroxyurea	RRM1	AT	F	RRM1 Antagonism	T	T
DTXSID90353799	SKI II	SPHK1	AT	F	SPHK1 Antagonism, SPHK2 Antagonism	T	T
DTXSID501010184	p-nitro-Pifithrin-alpha	TP53	AT	F	TP53 Antagonism	T	T
DTXSID4020820	Methimazole	TPO	AT	F	TPO Antagonism	F	T
DTXSID3020047	Allyl isothiocyanate	TRPA1	A	F	TRPA1 Agonism	F	T
DTXSID5024475	1-Aminocyclopentanecarboxylic acid	GRIN1	AT	F	GRIN1 Antagonism	F	F
DTXSID001010191	2-Methyl-1-[(2-methyl-5-nitrophenyl)sulfonyl]-1H-benzimidazole	HNF4a	AT	F	HNF4A Antagonism	F	F
DTXSID801010183	1-[(2-Chloro-5-nitrophenyl)sulfonyl]-2-methyl-1H-benzimidazole	HNF4a	AT	F	HNF4A Antagonism	F	F
DTXSID2043874	Tyramine	TAAR1	A	F	TAAR1 Agonism	F	F
DTXSID5058773	Phenethylamine	TAAR1	A	F	TAAR1 Agonism	F	F
DTXSID2040236	Kojic acid	TYR	AT	F	TYR Antagonism	F	F
RF8	Etoposide	TOP2A	AT	T	TOP2A Antagonism	T	T	TOP2A Antagonism
DTXSID0058778	Dicyclomine hydrochloride	CHRM1	AT	T	CHRM1 Antagonism, CHRM3 Antagonism	F	T	CHRM1 Antagonism
DTXSID00237551	SCH-900776	CHEK1	AT	T	CHEK1 Antagonism	T	T	CHEK1 Antagonism
DTXSID3023180	Itraconazole	CYP3A4	AT	T	CYP3A4 Antagonism, ABCB1 Antagonism, ERG11 Antagonism	F	F	CYP3A4 Antagonism
DTXSID7029879	Ketoconazole	CYP3A4	AT	T	CYP3A4 Antagonism, ERG11 Antagonism	F	F	CYP3A4 Antagonism
DTXSID6023658	Thiothixene	DRD2	A	T	DRD2 Agonism	F	T	DRD2 Agonism
DTXSID4045769	Eticlopride hydrochloride	DRD2	AT	T	DRD2 Antagonism, DRD3 Antagonism	F	T	DRD2 Antagonism
DTXSID1042570	Vanoxerine hydrochloride	SLC6A3	AT	T	SLC6A3 Antagonism, SLC6A4 Antagonism	F	F	SLC6A3 Antagonism
DTXSID1034181	Raloxifene hydrochloride	ESR1	AT	T	ESR1 Antagonism	F	T	ESR1 Antagonism
DTXSID8048947	Tandutinib	FLT3	AT	T	FLT3 Antagonism, KIT Antagonism	F	F	FLT3 Antagonism
DTXSID5041140	Tipifarnib	FNTA	AT	T	FNTA Antagonism, FNTB Antagonism	T	T	FNTA Antagonism
DTXSID9020110	Astemizole	KCNH2	AT	T	HRH1 Antagonism, KCNH2 Antagonism	F	T	HRH1 Antagonism, KCNH2 Antagonism
DTXSID8023262	Mequitazine	HRH1	A	T	HRH1 Antagonism	T	T	HRH1 Antagonism
DTXSID90239483	Fedratinib	JAK2	AT	T	JAK2 Antagonism	T	T	JAK2 Antagonism
DTXSID10183035	Cediranib	KDR	AT	T	KDR Antagonism	F	F	KDR Antagonism
DTXSID80153427	Apatinib mesylate	KDR	AT	T	KDR Antagonism	F	F	KDR Antagonism
DTXSID90735359	[(2R)-1-{[4-({3-[(Benzenesulfonyl)methyl]-5-methylphenoxy}methyl)phenyl]methyl}pyrrolidin-2-yl]methanol	SPHK1	AT	T	SPHK1 Antagonism	T	T	SPHK1 Antagonism
DTXSID70207342	PH 797804	MAPK14	AT	T	MAPK14 Antagonism	T	T	MAPK14 Antagonism
DTXSID80183143	Canertinib dihydrochloride	EGFR	AT	T	EGFR Antagonism, ERBB2 Antagonism	T	T	EGFR Antagonism
DTXSID50945896	Ifenprodil L-(+)-tartrate	GRIN2B	AT	T	GRIN2B Antagonism	T	T	GRIN2B Antagonism
DTXSID1041134	Sunitinib	PDGFRB	AT	T	PDGFRB Antagonism	F	T	PDGFRB Antagonism
DTXSID40167363	Fingolimod	S1PR1	A	T	S1PR1 Agonism	T	T	S1PR1 Agonism
DTXSID5057670	Prucalopride	HTR4	A	T	HTR4 Agonism	F	F	HTR4 Agonism
DTXSID001016113	Eletriptan hydrobromide	HTR1D	AT	T	HTR1D Antagonism	T	T	HTR1D Antagonism
DTXSID6047363	Volinanserin	HTR2A	AT	T	HTR2A Antagonism	F	T	HTR2A Antagonism
DTXSID8042632	Bemesetron	HTR3A	AT	T	HTR3A Antagonism	F	T	HTR3A Antagonism
DTXSID60948954	Cisapride hydrate (1:1)	KCNH2	AT	T	KCNH2 Antagonism	F	T	KCNH2 Antagonism, HTR4 Antagonism
DTXSID5042588	1-(2-Methoxyphenyl)-4-(4-(2-phthalimido)butyl)piperazine	HTR1A	AT	T	HTR1A Antagonism	F	F	HTR1A Antagonism
DTXSID6022844	Clomipramine	SLC6A4	AT	T	SLC6A4 Antagonism	F	T	SLC6A4 Antagonism
DTXSID3023425	Paroxetine	SLC6A4	AT	T	SLC6A4 Antagonism	F	T	SLC6A4 Antagonism
DTXSID6043709	Cyclopamine	SHH	AT	T	SHH Antagonism	T	F	SHH Antagonism
DTXSID90883627	1,1'-Diethyl-2,2'-cyanine iodide	SLC22A1	AT	T	SLC22A1 Antagonism	F	T	SLC22A1 Antagonism
DTXSID20187307	Ispinesib	KIF11	AT	T	KIF11 Antagonism	T	T	KIF11 Antagonism
DTXSID5022722	Calcitriol	VDR	A/AT	F	VDR Agonism, VDR Antagonism	T	T
DTXSID6026294	Vitamin D3	VDR	A	F	VDR Agonism	T	T
RF12	Siramesine	sigma-2R	AT	T	sigma-2R	T	T	sigma-2R
DTXSID901024410	Montelukast sodium hydrate (1:1:x)	CYSLTR1	AT	T	CYSLTR1 Antagonism	F	F	CYSLTR1 Antagonism
DTXSID101016142	Neomycin trisulfate salt hydrate	CASR	A	F	CASR Agonism	T	T
